# Multidirectional Cellular Plasticity in Ewing Sarcoma Reveals a Tumor–CAF Continuum and Novel Immunotherapeutic Targets

**DOI:** 10.64898/2026.08.03.742600

**Authors:** Mohamed A. Sharif, Abdul S. Khan, Renier J. Brentjens, Scott H. Olejniczak, Henry G. Withers, Joyce E. Ohm

## Abstract

Ewing sarcoma (EwS) is an aggressive pediatric malignancy with poor outcomes for patients with metastatic or relapsed disease. Effective immunotherapeutic approaches, including CAR T-cell therapy, are limited by intratumoral heterogeneity, an incompletely characterized tumor microenvironment (TME), and a lack of well-defined, tumor-restricted target antigens. To address these limitations, we performed an integrated analysis of EwS tumor samples using both single-nucleus and single-cell RNA sequencing datasets derived exclusively from patient samples, including matched primary tumors and orthotopic patient-derived xenograft (PDX) models. Our analyses reveal that primary EwS tumors are largely composed of highly heterogeneous malignant cell populations occupying multiple, multidirectional transcriptional states, including neuronal-like, proliferative, angiogenic, and fibroblast-like. We demonstrate that the EwS TME contains both classical cancer-associated fibroblasts (CAFs) and abundant EwS CAF-like tumor cells that transcriptionally resemble stromal cells while retaining tumor identity. Trajectory analyses define a progressive and coordinated tumor–CAF continuum, marked by gradual loss of neuronal programs and activation of mesenchymal and extracellular matrix remodeling programs, suggesting dynamic tumor cell reprogramming that may promote invasion, immune evasion, and therapeutic resistance. Notably, this structured transcriptional continuum was prominent in primary tumors but largely absent in matched PDX models, underscoring the importance of native tumor context for capturing clinically relevant tumor–TME interactions. We also developed a systematic surface-antigen discovery pipeline and identified ten novel putative tumor-associated surface target antigens (TAs), LRRC15, ATP2B3, CACNA1I, DCHS2, DSEL, LPAR4, PRRT4, TMEM229A, UNC5A, and UNC79, none of which have been previously described in EwS tumor biology. Characterization of these surface TAs revealed distinct expression patterns across EwS tumor cells, EwS CAF-like tumor cells, and classical CAFs. Moreover, some TAs expression differed between primary and metastatic tumors and between primary patient samples and matched PDX models, highlighting the critical importance of first validating therapeutic targets in primary tissues (PT). Together, these findings redefine the cellular architecture of EwS by revealing a dynamic tumor–CAF continuum that is uniquely preserved in primary tumors and establishes a framework for identifying clinically relevant tumor-associated surface TAs. These results provide a foundation for the rational development of next-generation immunotherapies and precision-targeted therapies for patients with EwS.
