## Supplementary material for "Multidirectional Cellular Plasticity in Ewing Sarcoma Reveals a Tumor–CAF Continuum and Novel Immunotherapeutic Targets": ST1_ALSF_Metadata

Sample_IDs	Patient_IDs	Primary/Metastasis	Sample_Type	Primary_Site	Disease_Timing	Age	Age_Timing	Sex	Tissue_Location	Fusion_Status	Treatment_Status
EwS_01	SJEWS001321	Primary	Tumor	Tibia	Initial diagnosis	10	diagnosis	M	Tibia	EWSR1-FLI1	Yes
EwS_02	SJEWS001321	Primary	Orthotopic patient-derived xenograft	Tibia	Initial diagnosis	10	diagnosis	M	Tibia	EWSR1-FLI1	Yes
EwS_03	SJEWS049193	Metastasis	Tumor	Ilium	Recurrence	11	unknown	M	Lung	EWSR1-FLI1	Yes
EwS_04	SJEWS063826	Metastasis	Tumor	Rib	Recurrence	17	unknown	M	Axilla	EWSR1-FLI1	No
EwS_05	SJEWS063829	Primary	Tumor	Femur	Initial diagnosis	8	diagnosis	F	Femur	unknown	Yes
EwS_06	SJEWS063834	Metastasis	Tumor	Unknown	Recurrence	14	unknown	F	Chest wall	EWSR1-FLI1	No
EwS_07	SJEWS063834	Metastasis	Tumor	Unknown	Recurrence	14	unknown	F	Lung	EWSR1-FLI1	No
EwS_08	SJEWS049193	Metastasis	Tumor	Ilium	Recurrence	11	unknown	M	Lung	EWSR1-FLI1	Yes
EwS_09	SJEWS049193	Metastasis	Orthotopic patient-derived xenograft	Ilium	Recurrence	11	unknown	M	Lung	EWSR1-FLI1	Yes
EwS_10	SJEWS049193	Metastasis	Orthotopic patient-derived xenograft	Ilium	Recurrence	11	unknown	M	Lung	EWSR1-FLI1	Yes
EwS_11	SJEWS063829	Primary	Orthotopic patient-derived xenograft	Femur	Initial diagnosis	8	diagnosis	F	Femur	unknown	Yes
EwS_12	SJEWS063834	Metastasis	Orthotopic patient-derived xenograft	Unknown	Recurrence	14	unknown	F	Chest wall	EWSR1-FLI1	No
EwS_13	SJEWS063834	Metastasis	Orthotopic patient-derived xenograft	Unknown	Recurrence	14	unknown	F	Lung	EWSR1-FLI1	No
