## Supplementary material for "Multidirectional Cellular Plasticity in Ewing Sarcoma Reveals a Tumor–CAF Continuum and Novel Immunotherapeutic Targets": ST3_ Gene_Sets

Gene Set Number	Gene Set Label	Number of Genes	Gene Set 1	Gene Set 2	Gene Set 3	Gene Set 4	Gene Set 5	Gene Set 6	Gene Set 7	Gene Set 8	Gene Set 9	Gene Set 10	Gene Set 11
1	STAEGE_EWING_FAMILY_TUMOR	32	100.00%	3.19%	0.00%	0.00%	0.00%	14.29%	0.00%	0.00%	0.50%	0.00%	1.32%
2	RIGGI_EWING_SARCOMA_PROGENITOR_UP	439	43.75%	100.00%	0.00%	11.11%	6.50%	71.43%	0.00%	3.80%	2.50%	4.65%	5.96%
3	RIGGI_EWING_SARCOMA_PROGENITOR_DN	195	0.00%	0.00%	100.00%	11.11%	8.50%	0.00%	0.00%	0.00%	2.50%	4.65%	1.32%
4	CAF_MARKERS	9	0.00%	0.23%	0.51%	100.00%	4.00%	0.00%	0.00%	0.00%	0.00%	0.00%	0.00%
5	HALLMARK_EPITHELIAL_MESENCHYMAL_TRANSITION	200	0.00%	2.96%	8.72%	88.89%	100.00%	0.00%	2.70%	0.54%	1.00%	8.14%	3.97%
6	EWS_DIAGNOSTIC_MARKERS	7	3.13%	1.14%	0.00%	0.00%	0.00%	100.00%	0.00%	0.00%	0.00%	0.00%	0.66%
7	REACTOME_ACTIVATION_OF_ATR_IN_RESPONSE_TO_REPLICATION_STRESS	37	0.00%	0.00%	0.00%	0.00%	0.50%	0.00%	100.00%	14.13%	7.00%	0.00%	0.00%
8	REACTOME_DNA_REPLICATION	184	0.00%	1.59%	0.00%	0.00%	0.50%	0.00%	70.27%	100.00%	12.50%	3.49%	1.99%
9	HALLMARK_G2M_CHECKPOINT	200	3.13%	1.14%	2.56%	0.00%	1.00%	0.00%	37.84%	13.59%	100.00%	8.14%	2.65%
10	KEGG_TGF_BETA_SIGNALING_PATHWAY	86	0.00%	0.91%	2.05%	0.00%	3.50%	0.00%	0.00%	1.63%	3.50%	100.00%	11.26%
11	KEGG_WNT_SIGNALING_PATHWAY	151	6.25%	2.05%	1.03%	0.00%	3.00%	14.29%	0.00%	1.63%	2.00%	19.77%	100.00%
