## Supplementary material for "Multidirectional Cellular Plasticity in Ewing Sarcoma Reveals a Tumor–CAF Continuum and Novel Immunotherapeutic Targets": ST4_Bulk_RNA_Metadata

Subject_Name	Sample_ID	Sample_Type	Long_Disease_Name	Age_at_Diagnosis	Short_Disease_Name	Sex	Ethnicity	Race	Tissue_Preservative	Disease_Hierarchy_Code	Disease_Hierarchy_Name	Disease_Type
SJ031083	SJEWS031083_D1	Diagnosis	Ewing Sarcoma	20.33	EWING'S SARCOMA, PROXIMAL HUMERUS	Male	Hispanic Or Latino	White	Fresh/Frozen	ST|BONE|EWS	Solid Tumor|Bone|Ewing Sarcoma	EWS
SJ030393	SJEWS030393_D1	Diagnosis	Ewing Sarcoma	15.08	EWING'S SARCOMA, SOFT TISSUE, PELVIS	Female	Not Hispanic Or Latino	White	FFPE	ST|BONE|EWS	Solid Tumor|Bone|Ewing Sarcoma	EWS
SJ030801	SJEWS030801_D1	Diagnosis	Ewing Sarcoma	1.42	EWING'S SARCOMA, RIB	Female	Not Hispanic Or Latino	White	FFPE	ST|BONE|EWS	Solid Tumor|Bone|Ewing Sarcoma	EWS
SJ030635	SJEWS030635_D1	Diagnosis	Ewing Sarcoma	18.17	EWING'S SARCOMA, PELVIS	Female	Hispanic Or Latino	Other	FFPE	ST|BONE|EWS	Solid Tumor|Bone|Ewing Sarcoma	EWS
SJ030505	SJEWS030505_D1	Diagnosis	Ewing Sarcoma	16.33	EWING`S SARCOMA, PROXIMAL FEMUR	Male	Not Hispanic Or Latino	White	FFPE	ST|BONE|EWS	Solid Tumor|Bone|Ewing Sarcoma	EWS
SJ030952	SJEWS030952_D1	Diagnosis	Ewing Sarcoma	4.67	EWING'S SARCOMA, SACRUM	Female	Not Hispanic Or Latino	White	Fresh/Frozen	ST|BONE|EWS	Solid Tumor|Bone|Ewing Sarcoma	EWS
SJ030570	SJEWS030570_D1	Diagnosis	Ewing Sarcoma	7.50	EWING SARCOMA, POST AURICULAR REGION	Female	Not Hispanic Or Latino	White	FFPE	ST|BONE|EWS	Solid Tumor|Bone|Ewing Sarcoma	EWS
SJ030565	SJEWS030565_D1	Relapse	Ewing Sarcoma	12.42	EWING'S SARCOMA, RIB	Female	Not Hispanic Or Latino	White	Fresh/Frozen	ST|BONE|EWS	Solid Tumor|Bone|Ewing Sarcoma	EWS
SJ030540	SJEWS030540_D1	Diagnosis	Ewing Sarcoma	7.25	EWING'S SARCOMA, SACRUM	Male	Not Hispanic Or Latino	White	FFPE	ST|BONE|EWS	Solid Tumor|Bone|Ewing Sarcoma	EWS
SJ031000	SJEWS031000_D1	Diagnosis	Ewing Sarcoma	6.25	EWING'S SARCOMA, FEMUR	Male	Not Hispanic Or Latino	White	FFPE	ST|BONE|EWS	Solid Tumor|Bone|Ewing Sarcoma	EWS
SJ030405	SJEWS030405_D1	Diagnosis	Ewing Sarcoma	10.67	EWING`S SARCOMA, CHEST WALL	Male	Not Hispanic Or Latino	White	Fresh/Frozen	ST|BONE|EWS	Solid Tumor|Bone|Ewing Sarcoma	EWS
SJ030998	SJEWS030998_D1	Diagnosis	Ewing Sarcoma	1.83	EWING'S SARCOMA, SKULL	Male	Not Hispanic Or Latino	White	Fresh/Frozen	ST|BONE|EWS	Solid Tumor|Bone|Ewing Sarcoma	EWS
SJ030860	SJEWS030860_D1	Diagnosis	Ewing Sarcoma	6.33	EWING'S SARCOMA, PELVIS	Female	Not Hispanic Or Latino	White	FFPE	ST|BONE|EWS	Solid Tumor|Bone|Ewing Sarcoma	EWS
SJ031029	SJEWS031029_D1	Diagnosis	Ewing Sarcoma	2.75	EWING`S SARCOMA, CHEST WALL	Female	Not Hispanic Or Latino	White	Fresh/Frozen	ST|BONE|EWS	Solid Tumor|Bone|Ewing Sarcoma	EWS
SJ031208	SJEWS031208_D1	Diagnosis	Ewing Sarcoma	3.00	EWING'S SARCOMA, ISCHIUM	Male	Not Hispanic Or Latino	White	Fresh/Frozen	ST|BONE|EWS	Solid Tumor|Bone|Ewing Sarcoma	EWS
SJ030604	SJMEL030604_D1	Diagnosis	Clear Cell Sarcoma	14.17	SARCOMA, CLEAR CELL, SOFT TISSUE, FINGER	Female	Not Hispanic Or Latino	White	Fresh/Frozen	ST|STIS|NRSTT|CCS	Solid Tumor|Soft Tissue|Non-rhabdomyosarcoma Soft Tissue Tumor|Clear Cell Sarcoma	CCS
SJ030386	SJOS030386_D1	Diagnosis	Osteosarcoma	15.25	OSTEOSARCOMA, PROXIMAL HUMERUS	Female	Not Hispanic Or Latino	Black Or African American; White	FFPE	ST|BONE|OS	Solid Tumor|Bone|Osteosarcoma	OS
SJ030101	SJOS030101_R1	Relapse	Osteosarcoma	21.67	Osteosarcoma, NOS	Male	Not Hispanic Or Latino	White	Fresh/Frozen	ST|BONE|OS	Solid Tumor|Bone|Osteosarcoma	OS
SJ030441	SJOS030441_D1	Diagnosis	Osteosarcoma	13.92	OS	Male	Not Hispanic Or Latino	White	FFPE	ST|BONE|OS	Solid Tumor|Bone|Osteosarcoma	OS
SJ030371	SJOS030371_D1	Diagnosis	Osteosarcoma	12.83	OSTEOSARCOMA, HUMERUS	Male	Not Hispanic Or Latino	White	Fresh/Frozen	ST|BONE|OS	Solid Tumor|Bone|Osteosarcoma	OS
SJ030422	SJOS030422_D1	Diagnosis	Osteosarcoma	17.50	OSTEOSARCOMA, DISTAL FEMUR	Male	Not Hispanic Or Latino	White	Fresh/Frozen	ST|BONE|OS	Solid Tumor|Bone|Osteosarcoma	OS
SJ030444	SJOS030444_D1	Diagnosis	Osteosarcoma	14.92	OSTEOSARCOMA, HUMERUS	Male	Not Hispanic Or Latino	White	FFPE	ST|BONE|OS	Solid Tumor|Bone|Osteosarcoma	OS
SJ030566	SJOS030566_D1	Diagnosis	Osteosarcoma	7.58	OSTEOSARCOMA, DISTAL FEMUR	Female	Not Hispanic Or Latino	White	FFPE	ST|BONE|OS	Solid Tumor|Bone|Osteosarcoma	OS
SJ030528	SJOS030528_D1	Diagnosis	Osteosarcoma	17.50	OSTEOSARCOMA, ZYGOMA	Male	Not Hispanic Or Latino	White	FFPE	ST|BONE|OS	Solid Tumor|Bone|Osteosarcoma	OS
SJ030579	SJOS030579_D1	Diagnosis	Osteosarcoma	10.42	OSTEOSARCOMA, PROXIMAL TIBIA	Male	Not Hispanic Or Latino	White	FFPE	ST|BONE|OS	Solid Tumor|Bone|Osteosarcoma	OS
SJ030589	SJOS030589_D1	Diagnosis	Osteosarcoma	5.58	OSTEOSARCOMA, DISTAL FEMUR	Female	Hispanic Or Latino	White	FFPE	ST|BONE|OS	Solid Tumor|Bone|Osteosarcoma	OS
SJ030591	SJOS030591_D1	Diagnosis	Osteosarcoma	10.92	OSTEOSARCOMA, DISTAL FEMUR	Male	Not Hispanic Or Latino	White	Fresh/Frozen	ST|BONE|OS	Solid Tumor|Bone|Osteosarcoma	OS
SJ030591	SJOS030591_D2	Diagnosis	Osteosarcoma	10.92	OSTEOSARCOMA, DISTAL FEMUR	Male	Not Hispanic Or Latino	White	Fresh/Frozen	ST|BONE|OS	Solid Tumor|Bone|Osteosarcoma	OS
SJ030759	SJOS030759_D1	Diagnosis	Osteosarcoma	16.92	OSTEOSARCOMA, DISTAL FEMUR	Male	Not Hispanic Or Latino	Black Or African American	Fresh/Frozen	ST|BONE|OS	Solid Tumor|Bone|Osteosarcoma	OS
SJ030752	SJOS030752_D1	Diagnosis	Osteosarcoma	17.25	OSTEOSARCOMA, FEMUR	Male	Hispanic Or Latino	White	FFPE	ST|BONE|OS	Solid Tumor|Bone|Osteosarcoma	OS
SJ030597	SJOS030597_D1	Diagnosis	Osteosarcoma	17.50	OSTEOSARCOMA, DISTAL FEMUR	Female	Hispanic Or Latino	White	Fresh/Frozen	ST|BONE|OS	Solid Tumor|Bone|Osteosarcoma	OS
SJ030645	SJOS030645_D2	Diagnosis	Osteosarcoma	6.50	OSTEOSARCOMA, FEMUR	Male	Not Hispanic Or Latino	White	Fresh/Frozen	ST|BONE|OS	Solid Tumor|Bone|Osteosarcoma	OS
SJ030876	SJOS030876_D1	Diagnosis	Osteosarcoma	13.67	OSTEOSARCOMA, PROXIMAL FEMUR	Female	Hispanic Or Latino	White	Fresh/Frozen	ST|BONE|OS	Solid Tumor|Bone|Osteosarcoma	OS
SJ030605	SJOS030605_D1	Diagnosis	Osteosarcoma	9.50	OSTEOSARCOMA, DISTAL FEMUR	Female	Not Hispanic Or Latino	White	Fresh/Frozen	ST|BONE|OS	Solid Tumor|Bone|Osteosarcoma	OS
SJ030648	SJOS030648_D1	Diagnosis	Osteosarcoma	14.42	OSTEOSARCOMA, TIBIA	Male	Not Hispanic Or Latino	Black Or African American; White	Fresh/Frozen	ST|BONE|OS	Solid Tumor|Bone|Osteosarcoma	OS
SJ030815	SJOS030815_D1	Diagnosis	Osteosarcoma	15.58	OSTEOSARCOMA, FEMUR	Male	Not Hispanic Or Latino	White	FFPE	ST|BONE|OS	Solid Tumor|Bone|Osteosarcoma	OS
SJ030645	SJOS030645_D1	Diagnosis	Osteosarcoma	6.50	OSTEOSARCOMA, FEMUR	Male	Not Hispanic Or Latino	White	Fresh/Frozen	ST|BONE|OS	Solid Tumor|Bone|Osteosarcoma	OS
SJ030876	SJOS030876_D2	Diagnosis	Osteosarcoma	13.67	OSTEOSARCOMA, PROXIMAL FEMUR	Female	Hispanic Or Latino	White	Fresh/Frozen	ST|BONE|OS	Solid Tumor|Bone|Osteosarcoma	OS
SJ031130	SJOS031130_D1	Diagnosis	Osteosarcoma	6.75	OSTEOSARCOMA, DISTAL FEMUR	Male	Not Hispanic Or Latino	White	Fresh/Frozen	ST|BONE|OS	Solid Tumor|Bone|Osteosarcoma	OS
SJ030969	SJOS030969_D1	Diagnosis	Osteosarcoma	12.67	OSTEOSARCOMA, DISTAL FEMUR	Female	Not Hispanic Or Latino	White	Fresh/Frozen	ST|BONE|OS	Solid Tumor|Bone|Osteosarcoma	OS
SJ031017	SJOS031017_D1	Diagnosis	Osteosarcoma	13.00	OSTEOSARCOMA, PROXIMAL TIBIA	Female	Not Hispanic Or Latino	White	FFPE	ST|BONE|OS	Solid Tumor|Bone|Osteosarcoma	OS
SJ031071	SJOS031071_D1	Diagnosis	Osteosarcoma	5.75	OSTEOSARCOMA, DISTAL FEMUR	Male	Not Hispanic Or Latino	Asian; White	Fresh/Frozen	ST|BONE|OS	Solid Tumor|Bone|Osteosarcoma	OS
SJ031125	SJOS031125_D1	Diagnosis	Osteosarcoma	13.17	OSTEOSARCOMA, PROXIMAL TIBIA	Female	Not Hispanic Or Latino	White	Fresh/Frozen	ST|BONE|OS	Solid Tumor|Bone|Osteosarcoma	OS
SJ031273	SJOS031273_D1	Diagnosis	Osteosarcoma	7.33	OSTEOSARCOMA, DISTAL FEMUR	Male	Not Hispanic Or Latino	White	Fresh/Frozen	ST|BONE|OS	Solid Tumor|Bone|Osteosarcoma	OS
SJ031478	SJOS031478_D1	Diagnosis	Osteosarcoma	15.08	OSTEOSARCOMA, PROXIMAL HUMERUS	Male	Not Hispanic Or Latino	White	Fresh/Frozen	ST|BONE|OS	Solid Tumor|Bone|Osteosarcoma	OS
SJ031478	SJOS031478_D2	Diagnosis	Osteosarcoma	15.08	OS	Male	Not Hispanic Or Latino	White	Fresh/Frozen	ST|BONE|OS	Solid Tumor|Bone|Osteosarcoma	OS
SJ030383	SJST030383_D1	Diagnosis	Round Cell Sarcoma, NOS	11.42	Undifferentiated round cell sarcoma	Male	Not Hispanic Or Latino	White	Fresh/Frozen	ST|STIS|NRSTT|RCSNOS	Solid Tumor|Soft Tissue|Non-rhabdomyosarcoma Soft Tissue Tumor|Round Cell Sarcoma, NOS	RCS
SJ030642	SJST030642_D1	Diagnosis	Ewing Sarcoma	17.75	EWING'S SARCOMA, PELVIS	Male	Not Hispanic Or Latino	White	FFPE	ST|BONE|EWS	Solid Tumor|Bone|Ewing Sarcoma	EWS
SJ031108	SJST031108_D1	Diagnosis	Round Cell Sarcoma, NOS	1.33	SMALL ROUND CELL SARCOMA WITH EWSR1 REARRANGEMENT, SOFT TISSUE, CHEST WALL	Female	Not Hispanic Or Latino	Black Or African American; White	Fresh/Frozen	ST|STIS|NRSTT|RCSNOS	Solid Tumor|Soft Tissue|Non-rhabdomyosarcoma Soft Tissue Tumor|Round Cell Sarcoma, NOS	RCS
SJ031291	SJST031291_D1	Diagnosis	Ewing Sarcoma	15.83	EWING'S SARCOMA, SCAPULA	Male	Not Hispanic Or Latino	White	Fresh/Frozen	ST|BONE|EWS	Solid Tumor|Bone|Ewing Sarcoma	EWS
SJ031379	SJST031379_D1	Diagnosis	Synovial Sarcoma	13.92	SYNOVIAL SARCOMA, LEG	Male	Not Hispanic Or Latino	White	Fresh/Frozen	ST|STIS|NRSTT|SYNS	Solid Tumor|Soft Tissue|Non-rhabdomyosarcoma Soft Tissue Tumor|Synovial Sarcoma	SS
SJ031353	SJST031353_D1	Diagnosis	Synovial Sarcoma	10.75	SYNOVIAL SARCOMA, THIGH	Female	Not Hispanic Or Latino	White	Fresh/Frozen	ST|STIS|NRSTT|SYNS	Solid Tumor|Soft Tissue|Non-rhabdomyosarcoma Soft Tissue Tumor|Synovial Sarcoma	SS
SJ031379	SJST031379_D2	Diagnosis	Synovial Sarcoma	13.92	SYNOVIAL SARCOMA, LEG	Male	Not Hispanic Or Latino	White	Fresh/Frozen	ST|STIS|NRSTT|SYNS	Solid Tumor|Soft Tissue|Non-rhabdomyosarcoma Soft Tissue Tumor|Synovial Sarcoma	SS
SJ001303	SJEWS001303_D1	Diagnosis	Ewing Sarcoma	11.41	Ewing's Sarcoma	Male	Not Available	Not Available	Fresh/Frozen	ST|BONE|EWS	Solid Tumor|Bone|Ewing Sarcoma	EWS
SJ030012	SJSS030012_D1	Diagnosis	Synovial Sarcoma	Not Available	Not Available	male	Not Available	Not Available	Fresh/Frozen	ST|STIS|NRSTT|SYNS	Solid Tumor|Soft Tissue|Non-rhabdomyosarcoma Soft Tissue Tumor|Synovial Sarcoma	SS
SJ030017	SJSS030017_D1	Diagnosis	Synovial Sarcoma	Not Available	Not Available	male	Not Available	Not Available	Fresh/Frozen	ST|STIS|NRSTT|SYNS	Solid Tumor|Soft Tissue|Non-rhabdomyosarcoma Soft Tissue Tumor|Synovial Sarcoma	SS
SJ004913	SJOS013_D	Diagnosis	Osteosarcoma	14.57	Osteosarcoma, NOS	Female	Not Hispanic Or Latino	White	Fresh/Frozen	ST|BONE|OS	Solid Tumor|Bone|Osteosarcoma	OS
SJ004901	SJOS001_M	Metastasis	Osteosarcoma	16.68	Osteosarcoma, NOS	Male	Not Hispanic Or Latino	White	Fresh/Frozen	ST|BONE|OS	Solid Tumor|Bone|Osteosarcoma	OS
SJ030070	SJEWS030070_D1	Diagnosis	Ewing Sarcoma	10.17	Ewing's Sarcoma	Female	Not Hispanic Or Latino	Other	Fresh/Frozen	ST|BONE|EWS	Solid Tumor|Bone|Ewing Sarcoma	EWS
SJ030332	SJEWS030332_D1	Diagnosis	Ewing Sarcoma	17.67	Ewing's Sarcoma	Female	Not Hispanic Or Latino	Black Or African American	Fresh/Frozen	ST|BONE|EWS	Solid Tumor|Bone|Ewing Sarcoma	EWS
SJ030253	SJEWS030253_D1	Diagnosis	Ewing Sarcoma	10.08	Ewing's Sarcoma	Female	Not Hispanic Or Latino	White	Fresh/Frozen	ST|BONE|EWS	Solid Tumor|Bone|Ewing Sarcoma	EWS
SJ030228	SJEWS030228_D2	Diagnosis	Ewing Sarcoma	7.50	Ewing's Sarcoma	Female	Hispanic Or Latino	White	Fresh/Frozen	ST|BONE|EWS	Solid Tumor|Bone|Ewing Sarcoma	EWS
SJ030279	SJOS030279_D1	Diagnosis	Osteosarcoma	8.75	Osteosarcoma, NOS	Female	Not Hispanic Or Latino	White	Fresh/Frozen	ST|BONE|OS	Solid Tumor|Bone|Osteosarcoma	OS
SJ030129	SJOS030129_D1	Diagnosis	Osteosarcoma	14.08	Osteosarcoma, NOS	Female	Hispanic Or Latino	White	Fresh/Frozen	ST|BONE|OS	Solid Tumor|Bone|Osteosarcoma	OS
SJ030272	SJOS030272_D1	Diagnosis	Osteosarcoma	11.08	Osteosarcoma, NOS	Male	Hispanic Or Latino	White	Fresh/Frozen	ST|BONE|OS	Solid Tumor|Bone|Osteosarcoma	OS
SJ030303	SJEWS001321_D2	Diagnosis	Ewing Sarcoma	10.00	Not Available	Male	Not Hispanic Or Latino	White	Fresh/Frozen	ST|BONE|EWS	Solid Tumor|Bone|Ewing Sarcoma	EWS
SJ030303	SJEWS001321_X1	Xenograft	Ewing Sarcoma	10.00	Not Available	Male	Not Hispanic Or Latino	White	Fresh/Frozen	ST|BONE|EWS	Solid Tumor|Bone|Ewing Sarcoma	EWS
SJ001105	SJOS001105_X1	Xenograft	Osteosarcoma	8.00	Osteosarcoma, NOS	Female	Not Available	Not Available	Fresh/Frozen	ST|BONE|OS	Solid Tumor|Bone|Osteosarcoma	OS
SJ001105	SJOS001105_R1	Relapse	Osteosarcoma	8.00	Osteosarcoma, NOS	Female	Not Available	Not Available	Fresh/Frozen	ST|BONE|OS	Solid Tumor|Bone|Osteosarcoma	OS
SJ001126	SJOS001126_D1	Diagnosis	Osteosarcoma	Not Available	Osteosarcoma, NOS	Female	Not Available	Not Available	Fresh/Frozen	ST|BONE|OS	Solid Tumor|Bone|Osteosarcoma	OS
SJ001108	SJOS001108_X1	Xenograft	Osteosarcoma	14.00	Osteosarcoma, NOS	Female	Not Available	Not Available	Fresh/Frozen	ST|BONE|OS	Solid Tumor|Bone|Osteosarcoma	OS
SJ001107	SJOS001107_X3	Xenograft	Osteosarcoma	14.00	Osteosarcoma, NOS	Male	Not Available	Not Available	Fresh/Frozen	ST|BONE|OS	Solid Tumor|Bone|Osteosarcoma	OS
SJ001107	SJOS001107_M2	Metastasis	Osteosarcoma	14.00	Osteosarcoma, NOS	Male	Not Available	Not Available	Fresh/Frozen	ST|BONE|OS	Solid Tumor|Bone|Osteosarcoma	OS
SJ001108	SJOS001108_M1	Metastasis	Osteosarcoma	14.00	Osteosarcoma, NOS	Female	Not Available	Not Available	Fresh/Frozen	ST|BONE|OS	Solid Tumor|Bone|Osteosarcoma	OS
SJ001107	SJOS001107_X1	Xenograft	Osteosarcoma	13.00	Osteosarcoma, NOS	Male	Not Available	Not Available	Fresh/Frozen	ST|BONE|OS	Solid Tumor|Bone|Osteosarcoma	OS
SJ001107	SJOS001107_D1	Diagnosis	Osteosarcoma	Not Available	Osteosarcoma, NOS	Male	Not Available	Not Available	Fresh/Frozen	ST|BONE|OS	Solid Tumor|Bone|Osteosarcoma	OS
SJ001112	SJOS001112_M2	Metastasis	Osteosarcoma	18.00	Osteosarcoma, NOS	Female	Not Available	Not Available	Fresh/Frozen	ST|BONE|OS	Solid Tumor|Bone|Osteosarcoma	OS
SJ001121	SJOS001121_X2	Xenograft	Osteosarcoma	13.00	Not Available	Male	Not Available	Not Available	Fresh/Frozen	ST|BONE|OS	Solid Tumor|Bone|Osteosarcoma	OS
SJ001112	SJOS001112_X1	Xenograft	Osteosarcoma	18.00	Osteosarcoma, NOS	Female	Not Available	Not Available	Fresh/Frozen	ST|BONE|OS	Solid Tumor|Bone|Osteosarcoma	OS
SJ016015	SJOS016015_X1	Xenograft	Osteosarcoma	17.00	Not Available	Male	Not Available	Not Available	Fresh/Frozen	ST|BONE|OS	Solid Tumor|Bone|Osteosarcoma	OS
SJ001126	SJOS001126_X1	Xenograft	Osteosarcoma	Not Available	Osteosarcoma, NOS	Female	Not Available	Not Available	Not Available	ST|BONE|OS	Solid Tumor|Bone|Osteosarcoma	OS
SJ001132	SJOS001132_M1	Metastasis	Osteosarcoma	13.00	Not Available	Female	Not Hispanic Or Latino	White	Fresh/Frozen	ST|BONE|OS	Solid Tumor|Bone|Osteosarcoma	OS
SJ001132	SJOS001132_X1	Xenograft	Osteosarcoma	13.00	Not Available	Female	Not Hispanic Or Latino	White	Fresh/Frozen	ST|BONE|OS	Solid Tumor|Bone|Osteosarcoma	OS
SJ010929	SJOS010929_D1	Diagnosis	Osteosarcoma	11.00	Not Available	Male	Not Available	Not Available	Fresh/Frozen	ST|BONE|OS	Solid Tumor|Bone|Osteosarcoma	OS
SJ013768	SJOS013768_X1	Xenograft	Osteosarcoma	14.00	Not Available	Female	Not Available	Not Available	Fresh/Frozen	ST|BONE|OS	Solid Tumor|Bone|Osteosarcoma	OS
SJ010929	SJOS010929_X1	Xenograft	Osteosarcoma	11.00	Not Available	Male	Not Available	Not Available	Fresh/Frozen	ST|BONE|OS	Solid Tumor|Bone|Osteosarcoma	OS
SJ010930	SJOS010930_X1	Xenograft	Osteosarcoma	11.00	Not Available	Female	Not Available	Not Available	Fresh/Frozen	ST|BONE|OS	Solid Tumor|Bone|Osteosarcoma	OS
SJ010930	SJOS010930_D1	Diagnosis	Osteosarcoma	11.00	Not Available	Female	Not Available	Not Available	Fresh/Frozen	ST|BONE|OS	Solid Tumor|Bone|Osteosarcoma	OS
SJ013769	SJOS013769_X1	Xenograft	Osteosarcoma	17.00	Not Available	Male	Not Available	Not Available	Fresh/Frozen	ST|BONE|OS	Solid Tumor|Bone|Osteosarcoma	OS
SJ012409	SJOS012409_D1	Diagnosis	Osteosarcoma	9.00	Not Available	Female	Not Available	Not Available	Fresh/Frozen	ST|BONE|OS	Solid Tumor|Bone|Osteosarcoma	OS
SJ012409	SJOS012409_X1	Xenograft	Osteosarcoma	9.00	Not Available	Female	Not Available	Not Available	Fresh/Frozen	ST|BONE|OS	Solid Tumor|Bone|Osteosarcoma	OS
SJ016015	SJOS016015_D1	Diagnosis	Osteosarcoma	17.00	Not Available	Male	Not Available	Not Available	Fresh/Frozen	ST|BONE|OS	Solid Tumor|Bone|Osteosarcoma	OS
SJ016016	SJOS016016_D1	Diagnosis	Osteosarcoma	7.00	Not Available	Male	Not Available	Not Available	Fresh/Frozen	ST|BONE|OS	Solid Tumor|Bone|Osteosarcoma	OS
SJ016016	SJOS016016_X1	Xenograft	Osteosarcoma	7.00	Not Available	Male	Not Available	Not Available	Fresh/Frozen	ST|BONE|OS	Solid Tumor|Bone|Osteosarcoma	OS
SJ001103	SJOS001103_D1	Diagnosis	Osteosarcoma	Not Available	Osteosarcoma, NOS	Male	Not Available	Not Available	Fresh/Frozen	ST|BONE|OS	Solid Tumor|Bone|Osteosarcoma	OS
SJ004908	SJOS008_D	Diagnosis	Osteosarcoma	Not Available	Not Available	Female	Not Hispanic Or Latino	White	Fresh/Frozen	ST|BONE|OS	Solid Tumor|Bone|Osteosarcoma	OS
SJ001104	SJOS001104_M1	Metastasis	Osteosarcoma	Not Available	Osteosarcoma, NOS	Male	Not Available	Not Available	Fresh/Frozen	ST|BONE|OS	Solid Tumor|Bone|Osteosarcoma	OS
SJ001107	SJOS001107_M1	Metastasis	Osteosarcoma	Not Available	Osteosarcoma, NOS	Male	Not Available	Not Available	Fresh/Frozen	ST|BONE|OS	Solid Tumor|Bone|Osteosarcoma	OS
SJ001112	SJOS001112_D1	Diagnosis	Osteosarcoma	Not Available	Osteosarcoma, NOS	Female	Not Available	Not Available	Fresh/Frozen	ST|BONE|OS	Solid Tumor|Bone|Osteosarcoma	OS
SJ001109	SJOS001109_D1	Diagnosis	Osteosarcoma	Not Available	Osteosarcoma, NOS	Female	Not Available	Not Available	Fresh/Frozen	ST|BONE|OS	Solid Tumor|Bone|Osteosarcoma	OS
SJ001111	SJOS001111_M1	Metastasis	Osteosarcoma	Not Available	Osteosarcoma, NOS	Female	Not Available	Not Available	Fresh/Frozen	ST|BONE|OS	Solid Tumor|Bone|Osteosarcoma	OS
SJ001120	SJOS001120_D1	Diagnosis	Osteosarcoma	Not Available	Osteosarcoma, NOS	Female	Not Hispanic Or Latino	White	Fresh/Frozen	ST|BONE|OS	Solid Tumor|Bone|Osteosarcoma	OS
SJ001113	SJOS001113_M1	Metastasis	Osteosarcoma	Not Available	Osteosarcoma, NOS	Male	Not Available	Not Available	Fresh/Frozen	ST|BONE|OS	Solid Tumor|Bone|Osteosarcoma	OS
SJ001105	SJOS001105_D1	Diagnosis	Osteosarcoma	Not Available	Osteosarcoma, NOS	Female	Not Available	Not Available	Fresh/Frozen	ST|BONE|OS	Solid Tumor|Bone|Osteosarcoma	OS
SJ001116	SJOS001116_M1	Metastasis	Osteosarcoma	Not Available	Not Available	Female	Not Available	Not Available	Fresh/Frozen	ST|BONE|OS	Solid Tumor|Bone|Osteosarcoma	OS
SJ004906	SJOS006_D	Diagnosis	Osteosarcoma	10.00	Osteosarcoma, NOS	Male	Not Available	White	Fresh/Frozen	ST|BONE|OS	Solid Tumor|Bone|Osteosarcoma	OS
SJ004907	SJOS007_D	Diagnosis	Osteosarcoma	15.90	Osteosarcoma, NOS	Male	Not Hispanic Or Latino	White	Fresh/Frozen	ST|BONE|OS	Solid Tumor|Bone|Osteosarcoma	OS
SJ001129	SJOS001129_M2	Metastasis	Osteosarcoma	Not Available	Not Available	male	Not Available	Not Available	Fresh/Frozen	ST|BONE|OS	Solid Tumor|Bone|Osteosarcoma	OS
SJ004911	SJOS011_D	Diagnosis	Osteosarcoma	13.65	Osteosarcoma, NOS	Male	Not Hispanic Or Latino	White	Fresh/Frozen	ST|BONE|OS	Solid Tumor|Bone|Osteosarcoma	OS
SJ004912	SJOS012_M	Metastasis	Osteosarcoma	16.45	Osteosarcoma, NOS	Female	Not Hispanic Or Latino	White	Fresh/Frozen	ST|BONE|OS	Solid Tumor|Bone|Osteosarcoma	OS
SJ004910	SJOS010_D	Diagnosis	Osteosarcoma	9.76	Osteosarcoma, NOS	Male	Not Hispanic Or Latino	White	Fresh/Frozen	ST|BONE|OS	Solid Tumor|Bone|Osteosarcoma	OS
SJ004917	SJOS017_D	Diagnosis	Osteosarcoma	8.62	Osteosarcoma, NOS	Male	Not Hispanic Or Latino	White	Fresh/Frozen	ST|BONE|OS	Solid Tumor|Bone|Osteosarcoma	OS
SJ004914	SJOS014_D	Diagnosis	Osteosarcoma	10.92	Osteosarcoma, NOS	Male	Not Hispanic Or Latino	White	Fresh/Frozen	ST|BONE|OS	Solid Tumor|Bone|Osteosarcoma	OS
SJ030650	SJOS018_D	Diagnosis	Osteosarcoma	9.62	Osteosarcoma, NOS	Male	Not Hispanic Or Latino	Black Or African American	Fresh/Frozen	ST|BONE|OS	Solid Tumor|Bone|Osteosarcoma	OS
SJ004919	SJOS019_D	Diagnosis	Osteosarcoma	11.00	Osteosarcoma, NOS	Female	Not Available	White	Fresh/Frozen	ST|BONE|OS	Solid Tumor|Bone|Osteosarcoma	OS
SJ031623	SJST031623_D1	Diagnosis	Osteosarcoma	21.08	OSTEOSARCOMA, PROXIMAL HUMERUS	Male	Not Hispanic Or Latino	White	Fresh/Frozen	ST|BONE|OS	Solid Tumor|Bone|Osteosarcoma	OS
SJ031624	SJST031624_D1	Diagnosis	Synovial Sarcoma	12.67	SYNOVIAL SARCOMA, CHEST WALL	Male	Not Hispanic Or Latino	White	Fresh/Frozen	ST|STIS|NRSTT|SYNS	Solid Tumor|Soft Tissue|Non-rhabdomyosarcoma Soft Tissue Tumor|Synovial Sarcoma	SS
SJ031922	SJOS031922_D2	Diagnosis	Osteosarcoma	7.17	OSTEOSARCOMA, DISTAL FEMUR	Male	Not Hispanic Or Latino	American Indian Or Alaska Native; Black Or African American	Fresh/Frozen	ST|BONE|OS	Solid Tumor|Bone|Osteosarcoma	OS
SJ030759	SJOS030759_D2	Diagnosis	Osteosarcoma	16.92	OSTEOSARCOMA, DISTAL FEMUR	Male	Not Hispanic Or Latino	Black Or African American	Fresh/Frozen	ST|BONE|OS	Solid Tumor|Bone|Osteosarcoma	OS
SJ030422	SJOS030422_D2	Diagnosis	Osteosarcoma	17.50	OSTEOSARCOMA, DISTAL FEMUR	Male	Not Hispanic Or Latino	White	Fresh/Frozen	ST|BONE|OS	Solid Tumor|Bone|Osteosarcoma	OS
SJ031782	SJOS031782_D1	Diagnosis	Osteosarcoma	14.50	OSTEOSARCOMA, DISTAL FEMUR	Male	Not Hispanic Or Latino	White	Fresh/Frozen	ST|BONE|OS	Solid Tumor|Bone|Osteosarcoma	OS
SJ030861	SJOS030861_D3	Diagnosis	Osteosarcoma	13.67	OSTEOSARCOMA, FEMUR	Male	Hispanic Or Latino	White	Fresh/Frozen	ST|BONE|OS	Solid Tumor|Bone|Osteosarcoma	OS
SJ031747	SJEWS031747_D1	Diagnosis	Ewing Sarcoma	17.50	EWING'S SARCOMA, ILIAC BONE	Male	Not Hispanic Or Latino	White	Fresh/Frozen	ST|BONE|EWS	Solid Tumor|Bone|Ewing Sarcoma	EWS
SJ030876	SJOS030876_D4	Diagnosis	Osteosarcoma	13.67	OSTEOSARCOMA, PROXIMAL FEMUR	Female	Hispanic Or Latino	White	Fresh/Frozen	ST|BONE|OS	Solid Tumor|Bone|Osteosarcoma	OS
SJ031703	SJEWS031703_D1	Diagnosis	Ewing Sarcoma	14.75	EWING'S SARCOMA, ILIUM	Male	Not Hispanic Or Latino	White	Fresh/Frozen	ST|BONE|EWS	Solid Tumor|Bone|Ewing Sarcoma	EWS
SJ030635	SJEWS030635_D2	Diagnosis	Ewing Sarcoma	18.17	EWING'S SARCOMA, PELVIS	Female	Hispanic Or Latino	Other	Fresh/Frozen	ST|BONE|EWS	Solid Tumor|Bone|Ewing Sarcoma	EWS
SJ031734	SJEWS031734_D1	Diagnosis	Ewing Sarcoma	5.83	EWING'S SARCOMA, PELVIS	Female	Hispanic Or Latino	White	FFPE	ST|BONE|EWS	Solid Tumor|Bone|Ewing Sarcoma	EWS
SJ031029	SJEWS031029_D2	Diagnosis	Ewing Sarcoma	2.75	EWING`S SARCOMA, CHEST WALL	Female	Not Hispanic Or Latino	White	Fresh/Frozen	ST|BONE|EWS	Solid Tumor|Bone|Ewing Sarcoma	EWS
SJ031887	SJEWS031887_D1	Diagnosis	Ewing Sarcoma	9.92	EWING'S SARCOMA, LEFT 4TH RIB	Male	Not Hispanic Or Latino	White	Fresh/Frozen	ST|BONE|EWS	Solid Tumor|Bone|Ewing Sarcoma	EWS
SJ031726	SJST031726_D2	Diagnosis	Synovial Sarcoma	9.33	SYNOVIAL SARCOMA, THIGH	Female	Not Hispanic Or Latino	White	FFPE	ST|STIS|NRSTT|SYNS	Solid Tumor|Soft Tissue|Non-rhabdomyosarcoma Soft Tissue Tumor|Synovial Sarcoma	SS
SJ031478	SJOS031478_D4	Diagnosis	Osteosarcoma	15.08	OS	Male	Not Hispanic Or Latino	White	FFPE	ST|BONE|OS	Solid Tumor|Bone|Osteosarcoma	OS
SJ032243	SJST032243_D1	Diagnosis	Osteosarcoma	16.42	OSTEOSARCOMA, HUMERUS	Female	Not Hispanic Or Latino	White	Fresh/Frozen	ST|BONE|OS	Solid Tumor|Bone|Osteosarcoma	OS
SJ032223	SJST032223_D1	Diagnosis	Synovial Sarcoma	20.08	PAPILLARY CARCINOMA, THYROID	Male	Not Hispanic Or Latino	White	Fresh/Frozen	ST|STIS|NRSTT|SYNS	Solid Tumor|Soft Tissue|Non-rhabdomyosarcoma Soft Tissue Tumor|Synovial Sarcoma	SS
SJ030579	SJOS030579_D2	Diagnosis	Osteosarcoma	10.42	OSTEOSARCOMA, PROXIMAL TIBIA	Male	Not Hispanic Or Latino	White	Fresh/Frozen	ST|BONE|OS	Solid Tumor|Bone|Osteosarcoma	OS
SJ049190	SJSS049190_X1	Xenograft	Synovial Sarcoma	13.00	Synovial sarcoma	Male	Not Available	Not Available	Fresh/Frozen	ST|STIS|NRSTT|SYNS	Solid Tumor|Soft Tissue|Non-rhabdomyosarcoma Soft Tissue Tumor|Synovial Sarcoma	SS
SJ063828	SJSS063828_X1	Xenograft	Synovial Sarcoma	17.00	Synovial sarcoma	Female	Not Available	Not Available	Fresh/Frozen	ST|STIS|NRSTT|SYNS	Solid Tumor|Soft Tissue|Non-rhabdomyosarcoma Soft Tissue Tumor|Synovial Sarcoma	SS
SJ049190	SJSS049190_R1	Relapse	Synovial Sarcoma	13.00	Synovial sarcoma	Male	Not Available	Not Available	Fresh/Frozen	ST|STIS|NRSTT|SYNS	Solid Tumor|Soft Tissue|Non-rhabdomyosarcoma Soft Tissue Tumor|Synovial Sarcoma	SS
SJ063833	SJOS063833_X1	Xenograft	Osteosarcoma	14.00	Osteosarcoma	Male	Not Available	Not Available	Fresh/Frozen	ST|BONE|OS	Solid Tumor|Bone|Osteosarcoma	OS
SJ046149	SJOS046149_R2	Relapse	Osteosarcoma	13.00	Osteosarcoma	Female	Not Available	Not Available	Fresh/Frozen	ST|BONE|OS	Solid Tumor|Bone|Osteosarcoma	OS
SJ063833	SJOS063833_X2	Xenograft	Osteosarcoma	14.00	Osteosarcoma	Male	Not Available	Not Available	Fresh/Frozen	ST|BONE|OS	Solid Tumor|Bone|Osteosarcoma	OS
SJ063819	SJOS063819_X1	Xenograft	Osteosarcoma	9.00	Osteosarcoma	Female	Not Available	Not Available	Fresh/Frozen	ST|BONE|OS	Solid Tumor|Bone|Osteosarcoma	OS
SJ046149	SJOS046149_R1	Relapse	Osteosarcoma	12.00	Osteosarcoma	Female	Not Available	Not Available	Fresh/Frozen	ST|BONE|OS	Solid Tumor|Bone|Osteosarcoma	OS
SJ046149	SJOS046149_X2	Xenograft	Osteosarcoma	13.00	Osteosarcoma	Female	Not Available	Not Available	Fresh/Frozen	ST|BONE|OS	Solid Tumor|Bone|Osteosarcoma	OS
SJ046149	SJOS046149_X1	Xenograft	Osteosarcoma	12.00	Osteosarcoma	Female	Not Available	Not Available	Fresh/Frozen	ST|BONE|OS	Solid Tumor|Bone|Osteosarcoma	OS
SJ030645	SJOS030645_X2	Xenograft	Osteosarcoma	8.00	Osteosarcoma	Male	Not Hispanic Or Latino	White	Fresh/Frozen	ST|BONE|OS	Solid Tumor|Bone|Osteosarcoma	OS
SJ001116	SJOS001116_X2	Xenograft	Osteosarcoma	22.00	Osteosarcoma	Female	Not Available	Not Available	Fresh/Frozen	ST|BONE|OS	Solid Tumor|Bone|Osteosarcoma	OS
SJ030645	SJOS030645_X1	Xenograft	Osteosarcoma	6.00	Osteosarcoma	Male	Not Hispanic Or Latino	White	Fresh/Frozen	ST|BONE|OS	Solid Tumor|Bone|Osteosarcoma	OS
SJ013768	SJOS013768_X3	Xenograft	Osteosarcoma	15.00	Osteosarcoma	Female	Not Available	Not Available	Fresh/Frozen	ST|BONE|OS	Solid Tumor|Bone|Osteosarcoma	OS
SJ031478	SJOS003939_X1	Xenograft	Osteosarcoma	15.00	Osteosarcoma	Male	Not Hispanic Or Latino	White	Fresh/Frozen	ST|BONE|OS	Solid Tumor|Bone|Osteosarcoma	OS
SJ030272	SJOS030272_X1	Xenograft	Osteosarcoma	11.11	Osteosarcoma	Male	Hispanic Or Latino	White	Fresh/Frozen	ST|BONE|OS	Solid Tumor|Bone|Osteosarcoma	OS
SJ013768	SJOS013768_M1	Metastasis	Osteosarcoma	15.00	Osteosarcoma	Female	Not Available	Not Available	Fresh/Frozen	ST|BONE|OS	Solid Tumor|Bone|Osteosarcoma	OS
SJ030101	SJOS030101_D2	Diagnosis	Osteosarcoma	21.68	Osteosarcoma	Male	Not Hispanic Or Latino	White	Fresh/Frozen	ST|BONE|OS	Solid Tumor|Bone|Osteosarcoma	OS
SJ030605	SJOS030605_X2	Xenograft	Osteosarcoma	10.00	Osteosarcoma	Female	Not Hispanic Or Latino	White	Fresh/Frozen	ST|BONE|OS	Solid Tumor|Bone|Osteosarcoma	OS
SJ030101	SJOS030101_X1	Xenograft	Osteosarcoma	21.68	Osteosarcoma	Male	Not Hispanic Or Latino	White	Fresh/Frozen	ST|BONE|OS	Solid Tumor|Bone|Osteosarcoma	OS
SJ030566	SJOS030566_X1	Xenograft	Osteosarcoma	7.00	Osteosarcoma	Female	Not Hispanic Or Latino	White	Fresh/Frozen	ST|BONE|OS	Solid Tumor|Bone|Osteosarcoma	OS
SJ030441	SJOS030441_X1	Xenograft	Osteosarcoma	19.00	Osteosarcoma	Male	Not Hispanic Or Latino	White	Fresh/Frozen	ST|BONE|OS	Solid Tumor|Bone|Osteosarcoma	OS
SJ030605	SJOS030605_X1	Xenograft	Osteosarcoma	10.00	Osteosarcoma	Female	Not Hispanic Or Latino	White	Fresh/Frozen	ST|BONE|OS	Solid Tumor|Bone|Osteosarcoma	OS
SJ001116	SJOS001116_M2	Metastasis	Osteosarcoma	22.00	Osteosarcoma	Female	Not Available	Not Available	Fresh/Frozen	ST|BONE|OS	Solid Tumor|Bone|Osteosarcoma	OS
SJ063834	SJEWS063834_X1	Xenograft	Ewing Sarcoma	14.00	Ewing sarcoma	Female	Not Available	Not Available	Fresh/Frozen	ST|BONE|EWS	Solid Tumor|Bone|Ewing Sarcoma	EWS
SJ046144	SJEWS046144_X1	Xenograft	Ewing Sarcoma	15.00	Ewing sarcoma	Male	Not Available	Not Available	Fresh/Frozen	ST|BONE|EWS	Solid Tumor|Bone|Ewing Sarcoma	EWS
SJ049193	SJEWS049193_D1	Diagnosis	Ewing Sarcoma	11.00	Ewing sarcoma	Male	Not Available	Not Available	Fresh/Frozen	ST|BONE|EWS	Solid Tumor|Bone|Ewing Sarcoma	EWS
SJ049193	SJEWS049193_X1	Xenograft	Ewing Sarcoma	11.00	Ewing sarcoma	Male	Not Available	Not Available	Fresh/Frozen	ST|BONE|EWS	Solid Tumor|Bone|Ewing Sarcoma	EWS
SJ063826	SJEWS063826_X1	Xenograft	Ewing Sarcoma	17.00	Ewing sarcoma	Male	Not Available	Not Available	Fresh/Frozen	ST|BONE|EWS	Solid Tumor|Bone|Ewing Sarcoma	EWS
SJ049193	SJEWS049193_D2	Diagnosis	Ewing Sarcoma	11.00	Ewing sarcoma	Male	Not Available	Not Available	Fresh/Frozen	ST|BONE|EWS	Solid Tumor|Bone|Ewing Sarcoma	EWS
SJ063834	SJEWS063834_X2	Xenograft	Ewing Sarcoma	14.00	Ewing sarcoma	Female	Not Available	Not Available	Fresh/Frozen	ST|BONE|EWS	Solid Tumor|Bone|Ewing Sarcoma	EWS
SJ046144	SJEWS046144_D1	Diagnosis	Ewing Sarcoma	15.00	Ewing sarcoma	Male	Not Available	Not Available	Fresh/Frozen	ST|BONE|EWS	Solid Tumor|Bone|Ewing Sarcoma	EWS
SJ049193	SJEWS049193_X2	Xenograft	Ewing Sarcoma	11.00	Ewing sarcoma	Male	Not Available	Not Available	Fresh/Frozen	ST|BONE|EWS	Solid Tumor|Bone|Ewing Sarcoma	EWS
SJ030565	SJEWS030565_X1	Xenograft	Ewing Sarcoma	14.00	Ewing sarcoma	Female	Not Hispanic Or Latino	White	Fresh/Frozen	ST|BONE|EWS	Solid Tumor|Bone|Ewing Sarcoma	EWS
SJ030604	SJCCS030604_X1	Xenograft	Clear Cell Sarcoma	22.00	Clear cell sarcoma	Female	Not Hispanic Or Latino	White	Fresh/Frozen	ST|STIS|NRSTT|CCS	Solid Tumor|Soft Tissue|Non-rhabdomyosarcoma Soft Tissue Tumor|Clear Cell Sarcoma	CCS
SJ030167	SJCCS030167_D3	Diagnosis	Clear Cell Sarcoma	0.42	Clear cell sarcoma	Male	Not Hispanic Or Latino	White	Fresh/Frozen	ST|STIS|NRSTT|CCS	Solid Tumor|Soft Tissue|Non-rhabdomyosarcoma Soft Tissue Tumor|Clear Cell Sarcoma	CCS
SJ032181	SJOS032181_D1	Diagnosis	Osteosarcoma	6.25	OSTEOSARCOMA, PROXIMAL FIBULA	Male	Hispanic Or Latino	White	Fresh/Frozen	ST|BONE|OS	Solid Tumor|Bone|Osteosarcoma	OS
SJ032337	SJST032337_D1	Diagnosis	Osteosarcoma	12.75	OSTEOSARCOMA, PROXIMAL FIBULA	Female	Hispanic Or Latino	White	Fresh/Frozen	ST|BONE|OS	Solid Tumor|Bone|Osteosarcoma	OS
SJ031846	SJST031846_D1	Diagnosis	Ewing Sarcoma	16.83	EWING’S SARCOMA, SOFT TISSUE, INGUINAL REGION	Male	Not Hispanic Or Latino	White	FFPE	ST|BONE|EWS	Solid Tumor|Bone|Ewing Sarcoma	EWS
SJ032561	SJST032561_D1	Diagnosis	Synovial Sarcoma	14.25	SARCOMA, SYNOVIAL, SPINDLE CELL, MASTICATOR SPACE, RIGHT	Male	Hispanic Or Latino	White	Fresh/Frozen	ST|STIS|NRSTT|SYNS	Solid Tumor|Soft Tissue|Non-rhabdomyosarcoma Soft Tissue Tumor|Synovial Sarcoma	SS
SJ031827	SJST031827_D1	Diagnosis	Clear Cell Sarcoma	16.92	SARCOMA, CLEAR CELL, SKIN OF ANKLE	Male	Not Hispanic Or Latino	White	FFPE	ST|STIS|NRSTT|CCS	Solid Tumor|Soft Tissue|Non-rhabdomyosarcoma Soft Tissue Tumor|Clear Cell Sarcoma	CCS
SJ031900	SJST031900_D1	Diagnosis	Round Cell Sarcoma, NOS	15.92	SARCOMA, UNDIFFERENTIATED, SCALP	Female	Not Hispanic Or Latino	White	FFPE	ST|STIS|NRSTT|RCSNOS	Solid Tumor|Soft Tissue|Non-rhabdomyosarcoma Soft Tissue Tumor|Round Cell Sarcoma, NOS	RCS
SJ031764	SJST031764_D1	Diagnosis	Ewing Sarcoma	10.00	EWING'S SARCOMA, PELVIS	Female	Not Hispanic Or Latino	White	FFPE	ST|BONE|EWS	Solid Tumor|Bone|Ewing Sarcoma	EWS
SJ031353	SJST031353_D2	Diagnosis	Synovial Sarcoma	10.75	SYNOVIAL SARCOMA, THIGH	Female	Not Hispanic Or Latino	White	Fresh/Frozen	ST|STIS|NRSTT|SYNS	Solid Tumor|Soft Tissue|Non-rhabdomyosarcoma Soft Tissue Tumor|Synovial Sarcoma	SS
SJ031809	SJOS031809_D2	Diagnosis	Osteosarcoma	13.83	OSTEOSARCOMA, PROXIMAL HUMERUS	Female	Not Hispanic Or Latino	Asian; White	Fresh/Frozen	ST|BONE|OS	Solid Tumor|Bone|Osteosarcoma	OS
SJ031726	SJST031726_D1	Diagnosis	Synovial Sarcoma	9.33	SYNOVIAL SARCOMA, THIGH	Female	Not Hispanic Or Latino	White	FFPE	ST|STIS|NRSTT|SYNS	Solid Tumor|Soft Tissue|Non-rhabdomyosarcoma Soft Tissue Tumor|Synovial Sarcoma	SS
SJ032650	SJEWS032650_D1	Diagnosis	Ewing Sarcoma	11.83	EWING'S SARCOMA, SACRUM	Male	Not Hispanic Or Latino	White	Fresh/Frozen	ST|BONE|EWS	Solid Tumor|Bone|Ewing Sarcoma	EWS
SJ032727	SJST032727_D1	Diagnosis	Osteosarcoma	15.42	OSTEOSARCOMA, PROXIMAL HUMERUS	Female	Not Hispanic Or Latino	White	Fresh/Frozen	ST|BONE|OS	Solid Tumor|Bone|Osteosarcoma	OS
SJ032703	SJRB032703_D1	Diagnosis	Osteosarcoma	0.42	OSTEOSARCOMA, DISTAL FEMUR	Female	Not Hispanic Or Latino	White	Fresh/Frozen	ST|BONE|OS	Solid Tumor|Bone|Osteosarcoma	OS
SJ030597	SJOS030597_X1	Xenograft	Osteosarcoma	18.00	OS	Female	Hispanic Or Latino	White	Fresh/Frozen	ST|BONE|OS	Solid Tumor|Bone|Osteosarcoma	OS
SJ032945	SJST032945_D1	Diagnosis	Ewing Sarcoma of Soft Tissue	20.08	EWING`S SARCOMA, CHEST WALL	Male	Not Hispanic Or Latino	White	FFPE	ST|STIS|NRSTT|ESST	Solid Tumor|Soft Tissue|Non-rhabdomyosarcoma Soft Tissue Tumor|Ewing Sarcoma of Soft Tissue	EWS
SJ032870	SJST032870_D4	Diagnosis	Osteosarcoma	16.50	SPINDLE CELL SARCOMA, RADIUS	Female	Not Hispanic Or Latino	White	FFPE	ST|BONE|OS	Solid Tumor|Bone|Osteosarcoma	OS
SJ032883	SJEWS032883_D1	Diagnosis	Ewing Sarcoma	10.08	EWING'S SARCOMA, PROXIMAL TIBIA	Male	Not Hispanic Or Latino	White	FFPE	ST|BONE|EWS	Solid Tumor|Bone|Ewing Sarcoma	EWS
SJ063828	SJSS063828_D3	Diagnosis	Synovial Sarcoma	Not Available	synovial sarcoma	Female	Not Available	Not Available	FFPE	ST|STIS|NRSTT|SYNS	Solid Tumor|Soft Tissue|Non-rhabdomyosarcoma Soft Tissue Tumor|Synovial Sarcoma	SS
SJ071782	SJOS071782_X1	Xenograft	Osteosarcoma	Not Available	OS	Female	Not Available	Not Available	Fresh/Frozen	ST|BONE|OS	Solid Tumor|Bone|Osteosarcoma	OS
SJ071781	SJOS071781_X1	Xenograft	Osteosarcoma	Not Available	OS	Female	Not Available	Not Available	Fresh/Frozen	ST|BONE|OS	Solid Tumor|Bone|Osteosarcoma	OS
SJ071776	SJOS071776_X3	Xenograft	Osteosarcoma	Not Available	OS	Male	Not Available	Not Available	Fresh/Frozen	ST|BONE|OS	Solid Tumor|Bone|Osteosarcoma	OS
SJ071776	SJOS071776_X2	Xenograft	Osteosarcoma	Not Available	OS	Male	Not Available	Not Available	Fresh/Frozen	ST|BONE|OS	Solid Tumor|Bone|Osteosarcoma	OS
SJ071776	SJOS071776_X1	Xenograft	Osteosarcoma	Not Available	OS	Male	Not Available	Not Available	Fresh/Frozen	ST|BONE|OS	Solid Tumor|Bone|Osteosarcoma	OS
SJ063824	SJOS063824_X1	Xenograft	Osteosarcoma	12.00	OS	Male	Not Available	Not Available	Fresh/Frozen	ST|BONE|OS	Solid Tumor|Bone|Osteosarcoma	OS
SJ063822	SJOS063822_X1	Xenograft	Osteosarcoma	14.00	OS	Male	Not Available	Not Available	Fresh/Frozen	ST|BONE|OS	Solid Tumor|Bone|Osteosarcoma	OS
SJ063819	SJOS063819_D2	Diagnosis	Osteosarcoma	Not Available	OS	Female	Not Available	Not Available	FFPE	ST|BONE|OS	Solid Tumor|Bone|Osteosarcoma	OS
SJ031782	SJOS031782_X1	Xenograft	Osteosarcoma	Not Available	OS	Male	Not Hispanic Or Latino	White	Fresh/Frozen	ST|BONE|OS	Solid Tumor|Bone|Osteosarcoma	OS
SJ031478	SJOS031478_X2	Xenograft	Osteosarcoma	Not Available	OS	Male	Not Hispanic Or Latino	White	Fresh/Frozen	ST|BONE|OS	Solid Tumor|Bone|Osteosarcoma	OS
SJ031130	SJOS031130_X1	Xenograft	Osteosarcoma	Not Available	OS	Male	Not Hispanic Or Latino	White	Fresh/Frozen	ST|BONE|OS	Solid Tumor|Bone|Osteosarcoma	OS
SJ031125	SJOS031125_X1	Xenograft	Osteosarcoma	Not Available	OS	Female	Not Hispanic Or Latino	White	Fresh/Frozen	ST|BONE|OS	Solid Tumor|Bone|Osteosarcoma	OS
SJ030876	SJOS030876_X2	Xenograft	Osteosarcoma	Not Available	OS	Female	Hispanic Or Latino	White	Fresh/Frozen	ST|BONE|OS	Solid Tumor|Bone|Osteosarcoma	OS
SJ030876	SJOS030876_X1	Xenograft	Osteosarcoma	Not Available	OS	Female	Hispanic Or Latino	White	Fresh/Frozen	ST|BONE|OS	Solid Tumor|Bone|Osteosarcoma	OS
SJ030759	SJOS030759_X1	Xenograft	Osteosarcoma	Not Available	OS	Male	Not Hispanic Or Latino	Black Or African American	Fresh/Frozen	ST|BONE|OS	Solid Tumor|Bone|Osteosarcoma	OS
SJ030648	SJOS030648_X1	Xenograft	Osteosarcoma	Not Available	OS	Male	Not Hispanic Or Latino	Black Or African American; White	Fresh/Frozen	ST|BONE|OS	Solid Tumor|Bone|Osteosarcoma	OS
SJ030645	SJOS030645_X3	Xenograft	Osteosarcoma	Not Available	OS	Male	Not Hispanic Or Latino	White	Fresh/Frozen	ST|BONE|OS	Solid Tumor|Bone|Osteosarcoma	OS
SJ030589	SJOS030589_X5	Xenograft	Osteosarcoma	Not Available	OS	Female	Hispanic Or Latino	White	Fresh/Frozen	ST|BONE|OS	Solid Tumor|Bone|Osteosarcoma	OS
SJ030589	SJOS030589_X4	Xenograft	Osteosarcoma	Not Available	OS	Female	Hispanic Or Latino	White	Fresh/Frozen	ST|BONE|OS	Solid Tumor|Bone|Osteosarcoma	OS
SJ030589	SJOS030589_X3	Xenograft	Osteosarcoma	Not Available	OS	Female	Hispanic Or Latino	White	Fresh/Frozen	ST|BONE|OS	Solid Tumor|Bone|Osteosarcoma	OS
SJ030589	SJOS030589_X2	Xenograft	Osteosarcoma	Not Available	OS	Female	Hispanic Or Latino	White	Fresh/Frozen	ST|BONE|OS	Solid Tumor|Bone|Osteosarcoma	OS
SJ030589	SJOS030589_X1	Xenograft	Osteosarcoma	Not Available	OS	Female	Hispanic Or Latino	White	Fresh/Frozen	ST|BONE|OS	Solid Tumor|Bone|Osteosarcoma	OS
SJ030589	SJOS030589_A2	Autopsy	Osteosarcoma	Not Available	OS	Female	Hispanic Or Latino	White	FFPE	ST|BONE|OS	Solid Tumor|Bone|Osteosarcoma	OS
SJ030589	SJOS030589_A1	Autopsy	Osteosarcoma	Not Available	OS	Female	Hispanic Or Latino	White	FFPE	ST|BONE|OS	Solid Tumor|Bone|Osteosarcoma	OS
SJ030422	SJOS030422_X1	Xenograft	Osteosarcoma	Not Available	OS	Male	Not Hispanic Or Latino	White	Fresh/Frozen	ST|BONE|OS	Solid Tumor|Bone|Osteosarcoma	OS
SJ030422	SJOS030422_R1	Relapse	Osteosarcoma	Not Available	OS	Male	Not Hispanic Or Latino	White	FFPE	ST|BONE|OS	Solid Tumor|Bone|Osteosarcoma	OS
SJ030279	SJOS030279_X1	Xenograft	Osteosarcoma	8.75	Osteosarcoma	Female	Not Hispanic Or Latino	White	Fresh/Frozen	ST|BONE|OS	Solid Tumor|Bone|Osteosarcoma	OS
SJ031478	SJOS003939_X2	Xenograft	Osteosarcoma	17.00	OS	Male	Not Hispanic Or Latino	White	Fresh/Frozen	ST|BONE|OS	Solid Tumor|Bone|Osteosarcoma	OS
SJ001127	SJOS001127_R1	Relapse	Osteosarcoma	Not Available	OS	Male	Not Available	Not Available	FFPE	ST|BONE|OS	Solid Tumor|Bone|Osteosarcoma	OS
SJ001105	SJOS001105_D2	Diagnosis	Osteosarcoma	Not Available	Osteosarcoma, NOS	Female	Not Available	Not Available	Fresh/Frozen	ST|BONE|OS	Solid Tumor|Bone|Osteosarcoma	OS
SJ030383	SJHGS030383_X2	Xenograft	Round Cell Sarcoma, NOS	Not Available	undifferentiated round cell sarcoma	Male	Not Hispanic Or Latino	White	Fresh/Frozen	ST|STIS|NRSTT|RCSNOS	Solid Tumor|Soft Tissue|Non-rhabdomyosarcoma Soft Tissue Tumor|Round Cell Sarcoma, NOS	RCS
SJ030383	SJHGS030383_X1	Xenograft	Round Cell Sarcoma, NOS	Not Available	undifferentiated round cell sarcoma	Male	Not Hispanic Or Latino	White	Fresh/Frozen	ST|STIS|NRSTT|RCSNOS	Solid Tumor|Soft Tissue|Non-rhabdomyosarcoma Soft Tissue Tumor|Round Cell Sarcoma, NOS	RCS
SJ071785	SJEWS071785_X2	Xenograft	Ewing Sarcoma	Not Available	EWS	Female	Not Available	Not Available	Fresh/Frozen	ST|BONE|EWS	Solid Tumor|Bone|Ewing Sarcoma	EWS
SJ071785	SJEWS071785_X1	Xenograft	Ewing Sarcoma	Not Available	EWS	Female	Not Available	Not Available	Fresh/Frozen	ST|BONE|EWS	Solid Tumor|Bone|Ewing Sarcoma	EWS
SJ071785	SJEWS071785_A2	Autopsy	Ewing Sarcoma	12.00	EWS	Female	Not Available	Not Available	FFPE	ST|BONE|EWS	Solid Tumor|Bone|Ewing Sarcoma	EWS
SJ071785	SJEWS071785_A1	Autopsy	Ewing Sarcoma	12.00	EWS	Female	Not Available	Not Available	FFPE	ST|BONE|EWS	Solid Tumor|Bone|Ewing Sarcoma	EWS
SJ071783	SJEWS071783_X5	Xenograft	Ewing Sarcoma	Not Available	EWS	Male	Not Available	Not Available	Fresh/Frozen	ST|BONE|EWS	Solid Tumor|Bone|Ewing Sarcoma	EWS
SJ071783	SJEWS071783_X4	Xenograft	Ewing Sarcoma	Not Available	EWS	Male	Not Available	Not Available	Fresh/Frozen	ST|BONE|EWS	Solid Tumor|Bone|Ewing Sarcoma	EWS
SJ071783	SJEWS071783_X3	Xenograft	Ewing Sarcoma	Not Available	EWS	Male	Not Available	Not Available	Fresh/Frozen	ST|BONE|EWS	Solid Tumor|Bone|Ewing Sarcoma	EWS
SJ071783	SJEWS071783_X2	Xenograft	Ewing Sarcoma	Not Available	EWS	Male	Not Available	Not Available	Fresh/Frozen	ST|BONE|EWS	Solid Tumor|Bone|Ewing Sarcoma	EWS
SJ071783	SJEWS071783_X1	Xenograft	Ewing Sarcoma	Not Available	EWS	Male	Not Available	Not Available	Fresh/Frozen	ST|BONE|EWS	Solid Tumor|Bone|Ewing Sarcoma	EWS
SJ071783	SJEWS071783_A4	Autopsy	Ewing Sarcoma	Not Available	EWS	Male	Not Available	Not Available	FFPE	ST|BONE|EWS	Solid Tumor|Bone|Ewing Sarcoma	EWS
SJ071783	SJEWS071783_A3	Autopsy	Ewing Sarcoma	Not Available	EWS	Male	Not Available	Not Available	FFPE	ST|BONE|EWS	Solid Tumor|Bone|Ewing Sarcoma	EWS
SJ071783	SJEWS071783_A2	Autopsy	Ewing Sarcoma	Not Available	EWS	Male	Not Available	Not Available	FFPE	ST|BONE|EWS	Solid Tumor|Bone|Ewing Sarcoma	EWS
SJ071783	SJEWS071783_A1	Autopsy	Ewing Sarcoma	Not Available	EWS	Male	Not Available	Not Available	FFPE	ST|BONE|EWS	Solid Tumor|Bone|Ewing Sarcoma	EWS
SJ071780	SJEWS071780_X1	Xenograft	Ewing Sarcoma	Not Available	EWS	Female	Not Available	Not Available	Fresh/Frozen	ST|BONE|EWS	Solid Tumor|Bone|Ewing Sarcoma	EWS
SJ063834	SJEWS063834_R1	Relapse	Ewing Sarcoma	Not Available	EWS	Female	Not Available	Not Available	FFPE	ST|BONE|EWS	Solid Tumor|Bone|Ewing Sarcoma	EWS
SJ063834	SJEWS063834_A3	Autopsy	Ewing Sarcoma	Not Available	EWS	Female	Not Available	Not Available	FFPE	ST|BONE|EWS	Solid Tumor|Bone|Ewing Sarcoma	EWS
SJ063829	SJEWS063829_X1	Xenograft	Ewing Sarcoma	8.00	Ewing sarcoma	Female	Not Available	Not Available	Fresh/Frozen	ST|BONE|EWS	Solid Tumor|Bone|Ewing Sarcoma	EWS
SJ063826	SJEWS063826_R1	Relapse	Ewing Sarcoma	Not Available	EWS	Male	Not Available	Not Available	FFPE	ST|BONE|EWS	Solid Tumor|Bone|Ewing Sarcoma	EWS
SJ056156	SJEWS056156_X2	Xenograft	Ewing Sarcoma	Not Available	EWS	Male	Not Hispanic Or Latino	Black Or African American	Fresh/Frozen	ST|BONE|EWS	Solid Tumor|Bone|Ewing Sarcoma	EWS
SJ056156	SJEWS056156_X1	Xenograft	Ewing Sarcoma	Not Available	EWS	Male	Not Hispanic Or Latino	Black Or African American	Fresh/Frozen	ST|BONE|EWS	Solid Tumor|Bone|Ewing Sarcoma	EWS
SJ056156	SJEWS056156_A2	Autopsy	Ewing Sarcoma	Not Available	EWS	Male	Not Hispanic Or Latino	Black Or African American	FFPE	ST|BONE|EWS	Solid Tumor|Bone|Ewing Sarcoma	EWS
SJ056156	SJEWS056156_A1	Autopsy	Ewing Sarcoma	Not Available	EWS	Male	Not Hispanic Or Latino	Black Or African American	FFPE	ST|BONE|EWS	Solid Tumor|Bone|Ewing Sarcoma	EWS
SJ031703	SJEWS031703_X1	Xenograft	Ewing Sarcoma	Not Available	EWS	Male	Not Hispanic Or Latino	White	Fresh/Frozen	ST|BONE|EWS	Solid Tumor|Bone|Ewing Sarcoma	EWS
SJ030393	SJEWS030393_X1	Xenograft	Ewing Sarcoma	Not Available	EWS	Female	Not Hispanic Or Latino	White	Fresh/Frozen	ST|BONE|EWS	Solid Tumor|Bone|Ewing Sarcoma	EWS
SJ030393	SJEWS030393_A1	Autopsy	Ewing Sarcoma	Not Available	EWS	Female	Not Hispanic Or Latino	White	FFPE	ST|BONE|EWS	Solid Tumor|Bone|Ewing Sarcoma	EWS
SJ033240	SJBT033240_D1	Diagnosis	Ewing Sarcoma	13.17	EWING'S SARCOMA, ILIAC BONE	Female	Hispanic Or Latino	White	FFPE	ST|BONE|EWS	Solid Tumor|Bone|Ewing Sarcoma	EWS
SJ032949	SJST032949_D2	Diagnosis	Ewing Sarcoma	16.50	EWINGS, GLUTEAL	Male	Not Hispanic Or Latino	White	Fresh/Frozen	ST|BONE|EWS	Solid Tumor|Bone|Ewing Sarcoma	EWS
SJ033124	SJST033124_D1	Diagnosis	Osteosarcoma	2.33	RHABDOMYOSARCOMA, INFRATEMPORAL FOSSA	Female	Not Hispanic Or Latino	White	Fresh/Frozen	ST|BONE|OS	Solid Tumor|Bone|Osteosarcoma	OS
SJ033212	SJST033212_D1	Diagnosis	Ewing Sarcoma	13.75	EWING'S SARCOMA, PELVIS	Male	Not Hispanic Or Latino	White	FFPE	ST|BONE|EWS	Solid Tumor|Bone|Ewing Sarcoma	EWS
SJ033229	SJST033229_D1	Diagnosis	Osteosarcoma	19.75	OSTEOSARCOMA, SACROILIAC REGION	Female	Not Hispanic Or Latino	White	Fresh/Frozen	ST|BONE|OS	Solid Tumor|Bone|Osteosarcoma	OS
SJ030383	SJSTS030383_R1	Relapse	Round Cell Sarcoma, NOS	11.00	undifferentiated round cell sarcoma	Male	Not Hispanic Or Latino	White	Fresh/Frozen	ST|STIS|NRSTT|RCSNOS	Solid Tumor|Soft Tissue|Non-rhabdomyosarcoma Soft Tissue Tumor|Round Cell Sarcoma, NOS	RCS
SJ071781	SJOS071781_D1	Diagnosis	Osteosarcoma	12.00	OS	Female	Not Available	Not Available	Fresh/Frozen	ST|BONE|OS	Solid Tumor|Bone|Osteosarcoma	OS
SJ071776	SJOS071776_M4	Metastasis	Osteosarcoma	14.00	OS	Male	Not Available	Not Available	Fresh/Frozen	ST|BONE|OS	Solid Tumor|Bone|Osteosarcoma	OS
SJ071776	SJOS071776_M2	Metastasis	Osteosarcoma	14.00	OS	Male	Not Available	Not Available	Fresh/Frozen	ST|BONE|OS	Solid Tumor|Bone|Osteosarcoma	OS
SJ063824	SJOS063824_D1	Diagnosis	Osteosarcoma	12.00	OS	Male	Not Available	Not Available	Fresh/Frozen	ST|BONE|OS	Solid Tumor|Bone|Osteosarcoma	OS
SJ030605	SJOS030605_R2	Relapse	Osteosarcoma	10.00	OS	Female	Not Hispanic Or Latino	White	Fresh/Frozen	ST|BONE|OS	Solid Tumor|Bone|Osteosarcoma	OS
SJ030589	SJOS030589_M3	Metastasis	Osteosarcoma	6.00	OS	Female	Hispanic Or Latino	White	Fresh/Frozen	ST|BONE|OS	Solid Tumor|Bone|Osteosarcoma	OS
SJ030589	SJOS030589_D4	Diagnosis	Osteosarcoma	6.00	OS	Female	Hispanic Or Latino	White	Fresh/Frozen	ST|BONE|OS	Solid Tumor|Bone|Osteosarcoma	OS
SJ030589	SJOS030589_D3	Diagnosis	Osteosarcoma	6.00	OS	Female	Hispanic Or Latino	White	Fresh/Frozen	ST|BONE|OS	Solid Tumor|Bone|Osteosarcoma	OS
SJ013769	SJOS013769_D1	Diagnosis	Osteosarcoma	17.00	OS	Male	Not Available	Not Available	Fresh/Frozen	ST|BONE|OS	Solid Tumor|Bone|Osteosarcoma	OS
SJ001127	SJOS001127_X1	Xenograft	Osteosarcoma	13.00	Osteosarcoma, NOS	Male	Not Available	Not Available	Fresh/Frozen	ST|BONE|OS	Solid Tumor|Bone|Osteosarcoma	OS
SJ063829	SJEWS063829_D1	Diagnosis	Ewing Sarcoma	8.00	EWS	Female	Not Available	Not Available	Fresh/Frozen	ST|BONE|EWS	Solid Tumor|Bone|Ewing Sarcoma	EWS
SJ033285	SJST033285_D1	Diagnosis	Ewing Sarcoma	12.67	EWING'S SARCOMA, EPIDURAL SPACE, CERVICAL	Female	Not Hispanic Or Latino	White	FFPE	ST|BONE|EWS	Solid Tumor|Bone|Ewing Sarcoma	EWS
SJ033345	SJST033345_D1	Diagnosis	Osteosarcoma	17.08	OSTEOSARCOMA, DISTAL TIBIA	Female	Not Hispanic Or Latino	White	FFPE	ST|BONE|OS	Solid Tumor|Bone|Osteosarcoma	OS
SJ033412	SJST033412_D1	Diagnosis	Ewing Sarcoma	17.50	EWING'S SARCOMA, ILIAC BONE	Male	Not Hispanic Or Latino	White	Fresh/Frozen	ST|BONE|EWS	Solid Tumor|Bone|Ewing Sarcoma	EWS
SJ033372	SJOS033372_D1	Diagnosis	Osteosarcoma	8.92	OSTEOSARCOMA, DISTAL FEMUR	Female	Not Hispanic Or Latino	Asian	Fresh/Frozen	ST|BONE|OS	Solid Tumor|Bone|Osteosarcoma	OS
SJ033345	SJST033345_D2	Diagnosis	Osteosarcoma	17.08	OSTEOSARCOMA, DISTAL TIBIA	Female	Not Hispanic Or Latino	White	Fresh/Frozen	ST|BONE|OS	Solid Tumor|Bone|Osteosarcoma	OS
SJ033229	SJST033229_D2	Diagnosis	Osteosarcoma	19.75	OSTEOSARCOMA, SACROILIAC REGION	Female	Not Hispanic Or Latino	White	Fresh/Frozen	ST|BONE|OS	Solid Tumor|Bone|Osteosarcoma	OS
SJ033495	SJST033495_D1	Diagnosis	Synovial Sarcoma	19.50	SYNOVIAL SARCOMA, HEEL	Male	Not Hispanic Or Latino	White	FFPE	ST|STIS|NRSTT|SYNS	Solid Tumor|Soft Tissue|Non-rhabdomyosarcoma Soft Tissue Tumor|Synovial Sarcoma	SS
SJ033784	SJOS033784_D1	Diagnosis	Osteosarcoma	9.92	OSTEOSARCOMA, DISTAL FEMUR, LEFT	Female	Hispanic Or Latino	White	Fresh/Frozen	ST|BONE|OS	Solid Tumor|Bone|Osteosarcoma	OS
SJ030129	SJOS030129_D2	Diagnosis	Osteosarcoma	14.08	Osteosarcoma, NOS	Female	Hispanic Or Latino	White	FFPE	ST|BONE|OS	Solid Tumor|Bone|Osteosarcoma	OS
SJ034086	SJST034086_D1	Diagnosis	Ewing Sarcoma	4.17	Ewing sarcoma (HCC)	Female	Not Hispanic Or Latino	White	Fresh/Frozen	ST|BONE|EWS	Solid Tumor|Bone|Ewing Sarcoma	EWS
SJ034164	SJST034164_D1	Diagnosis	Ewing Sarcoma	22.75	Sarcoma (HCC)	Male	Not Hispanic Or Latino	White	FFPE	ST|BONE|EWS	Solid Tumor|Bone|Ewing Sarcoma	EWS
SJ034155	SJOS034155_D1	Diagnosis	Osteosarcoma	15.92	Osteosarcoma of femur, right (HCC)	Female	Unknown	Asian	Fresh/Frozen	ST|BONE|OS	Solid Tumor|Bone|Osteosarcoma	OS
SJ031353	SJST031353_D3	Diagnosis	Synovial Sarcoma	10.75	Synovial sarcoma (HCC)	Female	Not Hispanic Or Latino	White	Fresh/Frozen	ST|STIS|NRSTT|SYNS	Solid Tumor|Soft Tissue|Non-rhabdomyosarcoma Soft Tissue Tumor|Synovial Sarcoma	SS
SJ034195	SJST034195_D1	Diagnosis	Clear Cell Sarcoma	14.25	Clear cell sarcoma (HCC)	Male	Hispanic Or Latino	Black Or African American	FFPE	ST|STIS|NRSTT|CCS	Solid Tumor|Soft Tissue|Non-rhabdomyosarcoma Soft Tissue Tumor|Clear Cell Sarcoma	CCS
SJ034246	SJST034246_D1	Diagnosis	Ewing Sarcoma	6.00	Ewing's sarcoma (HCC)	Female	Not Hispanic Or Latino	White	Fresh/Frozen	ST|BONE|EWS	Solid Tumor|Bone|Ewing Sarcoma	EWS
SJ034121	SJOS034121_D1	Diagnosis	Osteosarcoma	15.25	Cancer with pulmonary metastases (HCC)	Female	Not Hispanic Or Latino	White	FFPE	ST|BONE|OS	Solid Tumor|Bone|Osteosarcoma	OS
SJ034243	SJST034243_D1	Diagnosis	Synovial Sarcoma	21.58	Synovial cell sarcoma (HCC)	Male	Not Hispanic Or Latino	Black Or African American	Fresh/Frozen	ST|STIS|NRSTT|SYNS	Solid Tumor|Soft Tissue|Non-rhabdomyosarcoma Soft Tissue Tumor|Synovial Sarcoma	SS
SJ032952	SJST032952_D4	Diagnosis	Osteosarcoma	5.00	Osteosarcoma of pelvis (HCC)	Male	Hispanic Or Latino	White	Fresh/Frozen	ST|BONE|OS	Solid Tumor|Bone|Osteosarcoma	OS
SJ034400	SJST034400_D1	Diagnosis	Ewing Sarcoma	19.25	Ewing's sarcoma of clavicle (HCC)	Male	Not Hispanic Or Latino	White	FFPE	ST|BONE|EWS	Solid Tumor|Bone|Ewing Sarcoma	EWS
SJ034384	SJST034384_D1	Diagnosis	Ewing Sarcoma	11.42	Ewing's sarcoma in relapse (HCC)	Male	Hispanic Or Latino	White	FFPE	ST|BONE|EWS	Solid Tumor|Bone|Ewing Sarcoma	EWS
SJ034364	SJOS034364_D1	Diagnosis	Osteosarcoma	10.75	Osteosarcoma of femur, right (HCC)	Male	Not Hispanic Or Latino	White	Fresh/Frozen	ST|BONE|OS	Solid Tumor|Bone|Osteosarcoma	OS
